## Additional file 3 for "Bovine breed-specific augmented reference graphs facilitate accurate sequence read mapping and unbiased variant discovery"

### Sheet: S1
	Properties of autosomal variants detected in human (JPT, GBR, STU, YRI) and bovine (HOL, FV, BSW, OBV) populations
	Species	Population	Number of samples	Variant count	Average per sample	Singleton variants	Variants with allele frequency < 0.05
	Human	JPT	104	12,433,397	4,020,815	2,836,542 (22.81%)	5,580,288 (44.88%)
		GBR	91	13,148,448	4,011,102	2,878,144 (21.88 %)	6,005,303 (45.67%)
		STU	102	15,264,479	4,096,457	4,024,478 (26.34%)	7,915,678 (51.85%)
		YRI	108	22,420,039	4,863,955	4,702,120 (20.97%)	12,431,887 (55.45%)
	Cattle	HOL	49	16,762,842	6,841,965	1,713,642 (10.22%)	3,964,699 (23.65%)
		FV	49	18,638,951	6,955,100	2,272,546 (12.19%)	5,112,547 (27.42%)
		BSW	82	20,446,693	6,983,517	3,957,703 (19.35%)	7,913,226 (38.70%)
		OBV	104	21,875,164	7,111,562	3,124,950 (14.28%)	8,250,961 (37.71%)

### Sheet: S2
	Properties of variants detected on human chromosome 19 and bovine chromosome 25 in human (JPT, GBR, STU, YRI) and bovine (HOL, FV, BSW, OBV) populations
	Species	Population	Number of samples	Variant count	Average per sample	Singleton variants	Variants with allele frequency < 0.05
	Human	JPT	104	291,303	88,945	66,944 (22.98%)	135,289 (46.44%)
		GBR	91	306,304	90,988	64,119 (20.93 %)	138,076 (45.07%)
		STU	102	355,107	94,253	93,116 (26.22%)	181,300 (51.05%)
		YRI	108	521,021	118,429	106,734 (20.49%)	280,960 (53.92%)
	Cattle	HOL	49	295,801	121,114	30,543 (10.32%)	67827 (22.92%)
		FV	49	336,390	125,597	43,783 (13.01%)	94,577 (28.11%)
		BSW	82	347,402	124,209	53,773 (15.47%)	128,990 (37.12%)
		OBV	104	387,855	126,158	47,498 (12.24%)	144,958 (37.37%)

### Sheet: S3
	Concordance between array-called and sequence variant genotypes that were discovered from either graph or linear alignments using Samtools, GATK, or Graphtyper.
	Numbers represent average values (± standard deviation) of 10 BSW animals for the raw (Full) and hard-filtered (Filtered) genotypes.
		Full			Filtered
	Samtools
		Graph	Linear	Linear	Graph	Linear	Linear
		VG	VG	BWA	VG	VG	BWA
	Genotype concordance	98.50(1.07)	98.47(1.07)	98.53(1.03)	98.53(1.07)	98.50(1.07)	98.55(1.04)
	NR-sensitivity (Recall)	98.53(0.37)	98.52(0.39)	98.53(0.39)	97.48(0.36)	97.45(0.35)	97.53(0.36)
	NR-discrepancy	2.21(1.60)	2.24(1.60)	2.17(1.55)	2.17(1.60)	2.20(1.61)	2.13(1.56)
	Precision	98.90(0.83)	98.89(0.83)	98.93(0.81)	98.91(0.83)	98.90(0.83)	98.94(0.82)
	GATK
	Genotype concordance	97.26(2.24)	97.24(2.25)	97.38(2.15)	97.26(2.25)	97.25(2.25)	97.39(2.15)
	NR-sensitivity (Recall)	98.17(0.94)	98.16(0.94)	98.23(0.87)	98.14(0.94)	98.12(0.94)	98.18(0.87)
	NR-discrepancy	4.09(3.38)	4.10(3.39)	3.89(3.23)	4.08(3.38)	4.09(3.39)	3.88(3.23)
	Precision	98.90(0.83)	98.90(0.83)	98.94(0.80)	98.91(0.83)	98.91(0.83)	98.95(0.80)
	Graphtyper
	Genotype concordance	98.57(1.01)	98.57(1.01)	98.61(0.97)	98.61(1.03)	98.61(1.03)	98.64(0.99)
	NR-sensitivity (Recall)	98.34(0.54)	98.36(0.55)	98.37(0.53)	96.14(0.54)	96.13(0.54)	96.17(0.52)
	NR-discrepancy	2.08(1.49)	2.08(1.50)	2.02(1.44)	2.01(1.50)	2.01(1.50)	1.97(1.45)
	Precision	98.85(0.80)	98.84(0.81)	98.87(0.79)	98.89(0.82)	98.89(0.82)	98.91(0.80)

### Sheet: S4
	Accession numbers for the animals used for variant detection, short read simulation, sequence read mapping and genotyping, and reference allele bias assessment.
	Accession	Breed	Graph construction	Simulation	Validation Variant genotyping	Validation Mapping bias	Coverage
	SAMEA4827645	OBV	x				14.41
	SAMEA4827646	OBV	x				12.9
	SAMEA4827647	OBV	x				14.79
	SAMEA4827648	OBV	x				10.76
	SAMEA4827649	OBV	x				11.55
	SAMEA4827650	OBV	x				10.29
	SAMEA4827651	OBV	x				14.76
	SAMEA4827652	OBV	x				10.65
	SAMEA4827653	OBV	x				9.69
	SAMEA4827654	OBV	x				10.72
	SAMEA4827655	OBV	x				11.32
	SAMEA4827656	OBV	x				11.83
	SAMEA4827657	OBV	x				8.47
	SAMEA4827658	OBV	x				9.69
	SAMEA4827659	OBV	x				9.52
	SAMEA4827660	OBV	x				10.04
	SAMEA4827661	OBV	x				9.68
	SAMEA4827662	OBV	x				17.37
	SAMEA4827663	OBV	x				11.2
	SAMEA4827664	OBV	x				11.29
	SAMEA4827665	OBV	x				13.07
	SAMEA4827666	OBV	x				11.23
	SAMEA4827667	OBV	x				10.99
	SAMEA4827668	OBV	x				10.93
	SAMEA4827669	OBV	x				12.89
	SAMEA4827670	OBV	x				12.18
	SAMEA4827671	OBV	x				11.35
	SAMEA4827672	OBV	x				10.49
	SAMEA4827673	OBV	x				10.31
	SAMEA4827674	OBV	x				12.58
	SAMEA5059741	OBV	x				4.58
	SAMEA5059742	OBV	x				3.76
	SAMEA5059743	OBV	x	x			22.33
	SAMEA5059744	OBV	x				3.93
	SAMEA5059745	OBV	x				4.31
	SAMEA5059746	OBV	x				4.29
	SAMEA5059747	OBV	x				4.58
	SAMEA5059748	OBV	x				5.08
	SAMEA5059749	OBV	x				5.19
	SAMEA5059750	OBV	x				3.91
	SAMEA5059751	OBV	x				5.59
	SAMEA5059752	OBV	x				3.89
	SAMEA5059753	OBV	x				4.18
	SAMEA5059754	OBV	x				3.49
	SAMEA5059755	OBV	x				7.49
	SAMEA5059756	OBV	x				6.65
	SAMEA5059757	OBV	x				5.74
	SAMEA5059758	OBV	x				5.1
	SAMEA6272117	OBV	x				6.43
	SAMEA5059759	OBV	x				3.97
	SAMEA5159792	BSW	x				10.68
	SAMEA5159791	BSW	x				10.22
	SAMEA5159788	BSW	x				10.71
	SAMEA5159783	BSW	x				11.91
	SAMEA5159785	BSW	x				11.94
	SAMEA5159799	BSW	x				10.25
	SAMEA5159787	BSW	x				13.63
	SAMEA5159761	BSW	x				16.46
	SAMEA5159782	BSW	x				11.47
	SAMEA5159775	BSW	x				10.14
	SAMEA5159786	BSW	x				12.04
	SAMEA5159784	BSW	x				11.88
	SAMEA5159798	BSW	x				12.79
	SAMEA5159781	BSW	x				12.65
	SAMEA5159780	BSW	x				12.41
	SAMEA5159777	BSW	x				9.8
	SAMEA5159797	BSW	x				11.98
	SAMEA5159774	BSW	x				9.46
	SAMEA5159769	BSW	x				12.3
	SAMEA5159778	BSW	x				13.03
	SAMEA5159771	BSW	x				10.92
	SAMEA5159779	BSW	x				10.63
	SAMEA5159772	BSW	x				11.88
	SAMEA5159773	BSW	x				10.77
	SAMEA5159793	BSW	x				12.6
	SAMEA5159770	BSW	x				10.01
	SAMEA5159795	OBV	x				12.58
	SAMEA5159768	OBV	x				8.69
	SAMEA5159796	OBV	x				11.39
	SAMEA5159789	OBV	x				10.27
	SAMEA5159790	OBV	x				10.52
	SAMEA5159794	OBV	x				11.46
	SAMEA5159776	OBV	x				9.71
	SAMEA5159767	OBV	x				10.17
	SAMN05216093	OBV	x				10.85
	SAMN05216095	OBV	x				11.12
	SAMN05216094	OBV	x				10.64
	SAMN05216096	OBV	x				11.51
	SAMEA6272131	FV	x				13.4
	SAMEA6272130	FV	x				10.41
	SAMEA4644727	BSW	x				14.86
	SAMEA4644728	BSW	x				14.86
	SAMEA19864918	BSW	x				9.23
	SAMEA4644765	BSW	x				12.14
	SAMEA4644766	BSW	x				16.48
	SAMEA4644768	OBV	x				13.41
	SAMEA4644769	BSW	x				16.04
	SAMEA19312918	BSW	x				4.43
	SAMEA19313668	BSW	x				7.13
	SAMEA19314418	BSW	x				10.99
	SAMEA19315168	BSW	x				9.7
	SAMEA19318918	BSW	x				6.9
	SAMEA19323418	BSW	x				18.83
	SAMEA4644754	BSW	x				15.25
	SAMEA4644755	BSW	x				13.58
	SAMEA4644756	BSW	x				13.88
	SAMEA4644730	OBV	x				14.85
	SAMEA4644734	OBV	x				15.3
	SAMEA4644735	BSW	x				9.43
	SAMEA4644757	BSW	x				11.36
	SAMEA4644739	BSW	x				14.13
	SAMEA4644740	OBV	x				15.73
	SAMEA4644741	BSW	x				15.57
	SAMEA4644742	BSW	x				15.68
	SAMEA4644758	BSW	x				13
	SAMEA4644743	BSW	x				15.46
	SAMEA4644749	OBV	x				13.85
	SAMEA4644750	OBV	x				15.25
	SAMEA4644762	BSW	x				13.92
	SAMEA4644763	BSW	x				11.62
	SAMEA4644764	OBV	x				10.57
	SAMN07692225	BSW	x				10.72
	SAMN02671625	FV	x				5.06
	SAMN02671626	FV	x	x			23.24
	SAMN02671627	FV	x				6.32
	SAMN02671628	FV	x				4.95
	SAMN02671629	FV	x				8.41
	SAMN02671630	FV	x				4.88
	SAMN02671631	FV	x				4.77
	SAMN02671632	FV	x				7.64
	SAMN02671633	FV	x				3.59
	SAMN02671634	FV	x				7.67
	SAMN02671635	FV	x				6.37
	SAMN02671636	FV	x				6.26
	SAMN02671637	FV	x				3.79
	SAMN02671638	FV	x				3.95
	SAMN02671639	FV	x				7.21
	SAMN02671640	FV	x				8.62
	SAMN02671641	FV	x				6.08
	SAMN02671642	FV	x				5.47
	SAMN02671643	FV	x				5.03
	SAMN02671644	FV	x				4.35
	SAMN02671645	FV	x				5.06
	SAMN02671646	FV	x				5.79
	SAMN02671647	FV	x				5.2
	SAMN02671648	FV	x				5.81
	SAMN02671649	FV	x				5.32
	SAMN02671650	FV	x				5.34
	SAMN02671651	FV	x				4.51
	SAMN02671652	FV	x				7.48
	SAMN02671653	FV	x				7.5
	SAMN02671654	FV	x				7.6
	SAMN02671655	FV	x				7.19
	SAMN02671656	FV	x				5.4
	SAMN02671657	FV	x				5.61
	SAMN02671658	FV	x				4.91
	SAMN02671659	FV	x				4.83
	SAMN02671661	FV	x				5.58
	SAMN02671662	FV	x				6.08
	SAMN02671663	FV	x				5.06
	SAMN02671664	FV	x				7.95
	SAMN02671665	FV	x				6.53
	SAMN02671666	FV	x				6.06
	SAMN02671667	FV	x				8.13
	SAMN02671572	HOL	x				6.79
	SAMN02671574	HOL	x				10.25
	SAMN02671576	HOL	x				5.02
	SAMN02671578	HOL	x				19.78
	SAMN02671580	HOL	x				10.52
	SAMN02671582	HOL	x				15.22
	SAMN02671584	HOL	x	x			29.97
	SAMN02671586	HOL	x				17.21
	SAMN02671588	HOL	x				16.99
	SAMN02671590	HOL	x				13.79
	SAMN02671592	HOL	x				16.31
	SAMN02671594	HOL	x				19.56
	SAMN02671596	HOL	x				16.43
	SAMN02671455	HOL	x				9.23
	SAMN02671457	HOL	x				10.28
	SAMN02671459	HOL	x				8.4
	SAMN02671461	HOL	x				9.47
	SAMN02671463	HOL	x				6.36
	SAMN02671465	HOL	x				10.61
	SAMN02671467	HOL	x				9.78
	SAMN02671469	HOL	x				9.13
	SAMN02671471	HOL	x				6.49
	SAMN02671473	HOL	x				8.71
	SAMN02671475	HOL	x				9.57
	SAMN02671477	HOL	x				10.89
	SAMN02671479	HOL	x				8.81
	SAMN02671481	HOL	x				8.59
	SAMN02671483	HOL	x				10.79
	SAMN02671485	HOL	x				9.18
	SAMN02671487	HOL	x				10.1
	SAMN02671489	HOL	x				10.06
	SAMN02671491	HOL	x				9.83
	SAMN02671493	HOL	x				10.1
	SAMN02671495	HOL	x				8.58
	SAMN02671613	HOL	x				23.58
	SAMN02671615	HOL	x				20.36
	SAMN02671617	HOL	x				20.36
	SAMN02671619	HOL	x				12.54
	SAMN02671621	HOL	x				12.86
	SAMN02671623	HOL	x				4.73
	SAMN02671668	HOL	x				11.92
	SAMN02671670	HOL	x				11.35
	SAMN02671672	HOL	x				10.21
	SAMN02671674	HOL	x				10.4
	SAMN02671676	HOL	x				11.21
	SAMN02671725	HOL	x				11.54
	SAMN02671727	HOL	x				5.43
	SAMN02671729	HOL	x				13.68
	SAMN02671731	HOL	x				13.58
	SAMEA6272085	OBV	x				8.01
	SAMEA6272091	OBV	x				9.55
	SAMEA6272090	OBV	x				10.74
	SAMEA6272089	OBV	x				8.25
	SAMEA6272088	OBV	x				10.97
	SAMEA6272093	OBV	x				11.3
	SAMEA6272087	OBV	x				11.62
	SAMEA6272086	OBV	x				12.58
	SAMEA6272092	OBV	x				9.38
	SAMEA6272094	OBV	x				8.31
	SAMEA6272115	OBV	x				8.65
	SAMEA6272114	OBV	x				8.06
	SAMEA6272112	OBV	x				9.51
	SAMEA6272113	OBV	x				10.61
	SAMEA6272110	OBV	x				7.99
	SAMEA6272103	OBV	x				9.09
	SAMEA6272109	OBV	x				7.97
	SAMEA6272107	OBV	x				10.34
	SAMEA6272102	OBV	x				7.25
	SAMEA6272100	OBV	x				8.55
	SAMEA6272133	FV	x				12.73
	SAMEA6272134	FV	x				10.25
	SAMEA6272128	FV	x				11.09
	SAMEA6163196	BSW	x				11.48
	SAMEA6163197	BSW	x				9.86
	SAMEA6163198	BSW	x				11.63
	SAMEA6163199	BSW	x				13.68
	SAMEA6272129	FV	x				14.9
	SAMEA6272132	FV	x				15.25
	SAMEA6272119	OBV	x				19.58
	SAMEA6272123	OBV	x				16.93
	SAMEA6272118	OBV	x				18.66
	SAMEA6272120	OBV	x				18.5
	SAMEA6272121	OBV	x				16.58
	SAMEA6272126	OBV	x				61.9
	SAMEA6272124	OBV	x				18.82
	SAMEA6272122	OBV	x				18.33
	SAMEA6272127	OBV	x				53.65
	SAMEA6272125	OBV	x				23.01
	SAMEA6272084	OBV	x				11.78
	SAMEA6272083	OBV	x				31.95
	SAMEA6272082	OBV	x				23.39
	SAMEA6272095	BSW	x				25.36
	SAMEA6272096	BSW	x				20.6
	SAMEA6272097	BSW	x				10.68
	SAMEA6272098	BSW	x				15.25
	SAMEA6272099	BSW	x				12.32
	SAMEA6272101	BSW	x				10.4
	SAMEA6272104	BSW	x				12.63
	SAMEA6272105	BSW	x	x			33.7
	SAMEA6272106	BSW	x				15.76
	SAMEA6272108	BSW	x				20.46
	SAMEA6272111	BSW	x				28.82
	SAMEA6272116	BSW	x				70.04
	SAMEA5159861	BSW	x				24.84
	SAMEA5159863	BSW	x				23.64
	SAMEA5159864	BSW	x				24.92
	SAMEA5159865	BSW	x				25.99
	SAMEA5159866	BSW	x				25.11
	SAMEA5159867	BSW	x				26.28
	SAMEA5159868	BSW	x				26.73
	SAMEA5159869	BSW	x				27.62
	SAMEA5159870	BSW	x				32.64
	SAMEA5159871	BSW	x				34.49
	SAMEA5159872	BSW	x				27.96
	SAMEA5159873	BSW	x				24.08
	SAMEA5159874	BSW	x				33.8
	SAMEA5159875	BSW	x				22.66
	SAMEA5159885	BSW	x				23.1
	SAMEA5159837	OBV	x				28.12
	SAMEA5159843	OBV	x				22.81
	SAMEA5159848	OBV	x				22.5
	SAMEA5159849	OBV	x				26.32
	SAMEA5159850	OBV	x				27.69
	SAMEA5159886	OBV	x				35.51
	SAMEA6163185	BSW			x	x	39.88
	SAMEA6163188	BSW			x		25.74
	SAMEA6163187	BSW			x		20.29
	SAMEA6163177	BSW			x		8.26
	SAMEA6163178	BSW			x		5.74
	SAMEA6163176	BSW			x		9.29
	SAMEA6163179	BSW			x		6.93
	SAMEA6163183	BSW			x		7.86
	SAMEA6163181	BSW			x		7.97
	SAMEA6163182	BSW			x		8.36
